# Ontology-Driven Annotation of Key Events Enables Transcriptomics-Based Assessment of Adverse Outcome Pathway Networks

**DOI:** 10.64898/2026.10.06.756965

**Authors:** Sidra Adil, Theo M. de Kok, Egon L. Willighagen, Tooba Abbassi-Daloii, Marvin Martens

## Abstract

Chemical safety assessment is moving towards new approach methodologies (NAMs) to improve human safety and reduce animal testing. The Adverse Outcome Pathway (AOP) is a NAM framework describing toxicity as a chain of Key Events (KEs). Many AOP-Wiki KEs describe molecular, cellular, or tissue-level processes and can therefore be assessed with gene expression data, making transcriptomics of human *in vitro* models a NAM data generator. In AOP-Wiki, KEs are described by Key Event Components (KECs). A gene set can be derived when the biological process (BP) component carries a Gene Ontology (GO) term. Most KEs carry no such term, so their perturbation cannot be assessed using omics data. We assigned GO BP terms to the unmapped BP component across the brain, lung, liver and kidney AOP networks. We also replaced obsolete and direction-carrying terms in the pre-existing mapping with current, direction-neutral ones. For liver, we reviewed all pre-existing terms and replaced overly broad terms with better-matched alternatives. We then applied this approach to pesticide-induced hepatotoxicity, using Open TG-GATEs transcriptomics data from primary human hepatocytes exposed to cycloheximide, 2,4-dinitrophenol, hexachlorobenzene, and rotenone. KE perturbation was scored using single-sample Gene Set Enrichment Analysis (ssGSEA). Annotation increased the proportion of transcriptomics-linkable KEs in the liver network from 53% to 77%, enhancing identification of perturbed KEs after exposure. The KEs perturbed by all four compounds fell into five functional categories associated with hepatotoxicity. Our approach resulted in a more relevant AOP network for transcriptomics-based assessment of KE perturbation. These findings show molecular perturbation rather than direct proof of KE activation or causal progression through an AOP. When validated on larger and independent datasets, such networks will support mechanistic interpretation of transcriptomics data in chemical safety assessment.
