## Supplementary material for "Ontology-Driven Annotation of Key Events Enables Transcriptomics-Based Assessment of Adverse Outcome Pathway Networks": AOP network information

### Sheet: Liver_top_10
name	id	type	Degree	BetweennessCentrality
Mitochondrial dysfunction	KE 177	KE	16	0.37823017191583036
Increased, Liver Steatosis	KE 459	AO	14	0.43246295466215195
Formation, Pro-mutagenic DNA Adducts	KE 373	MIE	4	0.5
Perturbation of cholesterol	KE 1289	KE	3	0.5714285714285714
Proliferation, Cell proliferation in the absence of cytotoxicity	KE 57	KE	2	0.6666666666666666
Hyperplasia, Hyperplasia	KE 142	KE	2	0.6666666666666666
Increased, Thyroid-stimulating hormone (TSH)	KE 1023	KE	2	0.6
Thyroxine (T4) in serum, Decreased	KE 281	KE	2	0.5333333333333333
Increase, Hypertrophy and proliferation (follicular cell)	KE 739	KE	2	0.5333333333333333
Increase, Hyperplasia (follicular cells)	KE 740	KE	2	0.3333333333333333

### Sheet: Lungs_top_10
name	id	type	Degree	BetweennessCentrality
Increased, secretion of proinflammatory mediators	KE 1496	KE	10	0.411820172165
Epithelial Mesenchymal Transition	KE 1457	KE	9	0.37929292929292935
Increase, Reactive oxygen species	KE 1115	MIE	8	0.2823375379409862
Increase, Oxidative Stress	KE 1392	MIE	7	0.2674503657262279
Increase, Collagen accumulation	KE 68	KE	6	0.28458662984525057
Loss of alveolar capillary membrane integrity	KE 1498	KE	6	0.13357777280191074
Decrease, Lung function	KE 1250	AO	6	0.08246255660048764
Non-coding RNA expression profile alteration	KE 2007	MIE	6	0.19675200278648558
Substance interaction with the lung resident cell membrane components	KE 1495	MIE	6	0.11207829526795045
Increased, recruitment of inflammatory cells	KE 1497	KE	5	0.1672339155097775

### Sheet: Kidney_top_10
name	id	type	Degree	BetweennessCentrality
Increase, Mitochondrial dysfunction	KE 177	KE	9	0.30128446115288215
Occurrence, Kidney toxicity	KE 814	AO	7	0.42528195488721804
Occurrence, renal proximal tubular necrosis	KE 1097	KE	7	0.27272347535505437
Increase, Oxidative Stress	KE 1392	KE	7	0.37356934001670844
Increase, Reactive oxygen species	KE 1115	KE	6	0.2531328320802005
Increase, Cytotoxicity (renal tubular cell)	KE 709	KE	6	0.3826754385964912
Occurrence, Cytoplasmic vacuolization (Renal tubule)	KE 818	KE	6	0.03367794486215538
Occurrence, Cystic dilatation (renal tubule)	KE 823	KE	6	0.03367794486215538
Occurrence, Cytoplasmic vacuolization (podocyte)	KE 824	KE	6	0.03367794486215538
Increased, Kidney Failure	KE 759	AO	4	0.13633040935672514

### Sheet: brain_top_10
name	id	type	Degree	BetweennessCentrality
Increase, Oxidative Stress	KE 1392	AO	27	0.3588351421492715
Impairment, Learning and memory	KE 341	AO	16	0.2132806423049094
Neuroinflammation	KE 188	KE	15	0.10023980792329414
N/A, Neurodegeneration	KE 352	AO	14	0.15371891333834148
Increase, Cell injury/death	KE 55	KE	12	0.06322706476146861
Increased, Intracellular Calcium overload	KE 389	KE	12	0.11631922813945059
Decrease of neuronal network function	KE 386	KE	10	0.1367763559354707
Overactivation, NMDARs	KE 388	MIE	10	0.13796022698134888
Reduced levels of BDNF	KE 381	KE	9	0.06535683404103211
Increase, Mitochondrial dysfunction	KE 177	KE	9	0.049424495342648485

### Sheet: Obsolete GO terms
Supplementary Table. Obsolete Gene Ontology terms and their replacements
Key events whose original biological process term was obsolete in the Gene Ontology and was replaced during curation. Obsolete terms are shaded yellow and newly assigned terms are shaded red, matching the colour coding of the source document. NA indicates that no replacement term was assigned. n = 10 key events.
KE_id	KE_title	obsolete_BP_title	new_BP_title
KE 18	Activation, AhR	aryl hydrocarbon receptor activity	NA
KE 191	Neuronal dysfunction	neuron death in response to oxidative stress	neuronal action potential
KE 2098	Increase, Abnormal Neural Remodeling	neuron death	neuron remodeling
KE 25	Agonism, Androgen receptor	androgen receptor activity	androgen receptor signaling pathway
KE 373	Formation, Pro-mutagenic DNA Adducts	DNA alkylation	DNA modification
KE 87	Release, Cytokine	cytokine secretion	cytokine production
KE 724	Inhibition, Pyruvate dehydrogenase kinase (PDK) enzyme	pyruvate dehydrogenase activity	pyruvate biosynthetic process
KE 726	Increased, Induction of pyruvate dehydrogenase (PDH)	pyruvate dehydrogenase activity	pyruvate biosynthetic process
KE 1496	Increased, secretion of proinflammatory mediators	chemokine secretion	chemokine production, cytokine production
KE 2006	Secondary genotoxicity	DNA damage response, detection of DNA damage	DNA damage response

### Sheet: replaced_directionality_terms
Supplementary Table. Biological process terms encoding directionality and their direction-neutral replacements
Three key events across the four organ networks carried a Gene Ontology biological process term in which the direction of change was part of the term itself (positive or negative regulation).Original terms are shaded yellow and replacement terms red.
KE_id	KE_title	organ	original_BP_title	original_GO_id	new_BP_title	new_GO_id
KE 115	Increase, FA Influx	Liver	positive regulation of fatty acid transport	GO:2000193	regulation of fatty acid transport	GO:2000191
KE 1015	Increased, Neuronal synaptic inhibition	Brain	negative regulation of synaptic transmission	GO:0050805	neuron-neuron synaptic transmission	GO:0007270
KE 2242	Abnormality, dendritic spine morphology	Brain	negative regulation of synaptic plasticity	GO:0031914	regulation of synaptic plasticity	GO:0048167
