## Supplementary material for "Ontology-Driven Annotation of Key Events Enables Transcriptomics-Based Assessment of Adverse Outcome Pathway Networks": All revisions made to the pre-existing liver annotations

### Sheet: liver_imroved_pre_anno
Comparison of the improved liver KE annotation with the pre-annotated AOP-Wiki mapping
.BP_mapping_status is "Changed" when the biological process term and/or the GO identifier differ from the pre-annotated mapping; otherwise "Same". n = 105 key events, of which 55 are Same, and 50 are Changed. Multiple terms assigned to one key event are separated by a semicolon.
keid	KE_title	source	BP_title	ontology_id	ontology_category	pre_annotated_BP_title	pre_annotated_ontology_id	BP_mapping_status	note
KE 8	Decreased, 3-hydroxyacyl-CoA dehydrogenase type-2 activity	GO	3-hydroxyacyl-CoA dehydrogenase activity	GO:0003857	GO	3-hydroxyacyl-CoA dehydrogenase activity	GO:0003857	Same
KE 18	Activation, AhR	GO	NA	NA	GO	aryl hydrocarbon receptor activity	GO:0004874	Changed	The pre-annotated is obsolete now
KE 25	Agonism, Androgen receptor	GO	androgen receptor signaling pathway	GO:0030521	GO	androgen receptor activity	GO:0004882	Changed	The pre-annotated is obsolete now
KE 41	Inhibition, Bile Salt Export Pump (ABCB11)	GO	canalicular bile acid transport	GO:0015722	GO	transport	GO:0006810	Changed	replaced the general term with the fitting term
KE 54	Up Regulation, CD36	GO	fatty acid transport	GO:0015908	GO	gene expression	GO:0010467	Changed	replaced the general term with the fitting term
KE 55	Increase, Cell injury/death	GO	cell death	GO:0008219	GO	cell death	GO:0008219	Same
KE 57	Proliferation, Cell proliferation in the absence of cytotoxicity	GO	cell population proliferation	GO:0008283	GO	cell proliferation	GO:0008283	Changed	Same ID as existing, relabelled 'cell population proliferation'. Label drifting
KE 66	Activation, ChREBP	GO	signaling	GO:0023052	GO	signaling	GO:0023052	Same
KE 68	Accumulation, Collagen	GO	collagen biosynthetic process	GO:0032964	GO	collagen biosynthetic process	GO:0032964	Same
KE 80	Up Regulation, CYP1A1	GO	xenobiotic metabolic process	GO:0006805	GO	gene expression	GO:0010467	Changed	CYP1A1 is the archetypal phase-I xenobiotic-metabolising enzyme. Existing GO:0010467 'gene expression' is generic.
KE 87	Release, Cytokine	GO	cytokine production	GO:0001816	GO	cytokine secretion	GO:0050663	Changed	The pre-annotated is obsolete now
KE 89	Synthesis, De Novo Fatty Acid (FA)	GO	fatty acid biosynthetic process	GO:0006633	GO	fatty acid biosynthetic process	GO:0006633	Same
KE 115	Increase, FA Influx	GO	regulation of fatty acid transport	GO:2000191	GO	positive regulation of fatty acid transport	GO:2000193	Changed	Added the directionality-neutral term
KE 116	Activation, FAS	GO	fatty acid synthase activity	GO:0004312	GO	fatty acid synthase activity	GO:0004312	Same
KE 122	Activation, Glucocorticoid Receptor	GO	glucocorticoid receptor activity	GO:0004883	GO	glucocorticoid receptor activity	GO:0004883	Same
KE 140	Decreased, HSD17B10 expression	GO	fatty acid beta-oxidation	GO:0006635	GO	gene expression	GO:0010467	Changed	HSD17B10 is mitochondrial 3-hydroxyacyl-CoA dehydrogenase type 2; its BP role in this AOP is fatty acid beta-oxidation. Existing GO:0010467 'gene expression' is generic. (HSD17B10 also acts in isoleucine catabolism - context here is lipid.)
KE 149	Increase, Inflammation	GO	inflammatory response	GO:0006954	GO	inflammatory response	GO:0006954	Same
KE 165	Activation, Long term AHR receptor driven direct and indirect gene expression changes	GO	signaling	GO:0023052	GO	signaling	GO:0023052	Same
KE 167	Activation, LXR	GO	oxysterol receptor signaling pathway	GO:0141209	GO	signaling	GO:0023052	Changed	GO:0141209 oxysterol receptor signaling pathway is a strict is_a child of GO:0141193 (verified in the ancestor closure) and is LXR-specific: UniProt names NR1H3/NR1H2 literally 'Oxysterols receptor LXR-alpha/beta', and GO built the class from the LXR literature (definition xrefs PMID:9794827 'The LXRs: a new class of oxysterol receptors').
KE 179	Decreased, Mitochondrial fatty acid beta-oxidation	GO	fatty acid beta-oxidation	GO:0006635	GO	fatty acid beta-oxidation	GO:0006635	Same
KE 202	Inhibition, Nuclear factor kappa B (NF-kB)	GO	canonical NF-kappaB signal transduction	GO:0007249	GO	I-kappaB kinase/NF-kappaB signaling	GO:0007249	Changed	Same ID as existing, but GO has relabelled it 'canonical NF-kappaB signal transduction' (file still says 'I-kappaB kinase/NF-kappaB signaling').
KE 216	Decreased, PCK1 expression (control point for glycolysis/gluconeogenesis pathway)	GO	gluconeogenesis	GO:0006094	GO	gene expression	GO:0010467	Changed	PCK1 is the rate-controlling gluconeogenic enzyme, which the KE title itself names. Existing GO:0010467 'gene expression' is generic.
KE 227	Activation, PPARÎ±	GO	peroxisome proliferator activated receptor signaling pathway	GO:0035357	GO	peroxisome proliferator activated receptor signaling pathway	GO:0035357	Same
KE 228	peroxisome proliferator activated receptor promoter demethylation	GO	peroxisome proliferator activated receptor signaling pathway	GO:0035357	GO	peroxisome proliferator activated receptor signaling pathway	GO:0035357	Same
KE 231	Decreased, PPAR-alpha activation	GO	peroxisome proliferator activated receptor signaling pathway	GO:0035357	GO	peroxisome proliferator activated receptor signaling pathway	GO:0035357	Same
KE 232	Decreased, PPAR-beta activation	GO	peroxisome proliferator activated receptor signaling pathway	GO:0035357	GO	peroxisome proliferator activated receptor signaling pathway	GO:0035357	Same
KE 233	Decreased, PPAR-gamma activation	GO	peroxisome proliferator activated receptor signaling pathway	GO:0035357	GO	peroxisome proliferator activated receptor signaling pathway	GO:0035357	Same
KE 239	Activation, Pregnane-X receptor, NR1l2	GO	nuclear receptor-mediated signaling pathway	GO:0141193	GO	signaling	GO:0023052	Changed	GO has no pregnane X receptor-specific term. Nuclear-receptor signaling parent is the nearest faithful BP; existing GO:0023052 is a root term.
KE 244	Alkylation, Protein	GO	protein alkylation	GO:0008213	GO	protein alkylation	GO:0008213	Same
KE 245	Activation, PXR/SXR	GO	nuclear receptor-mediated signaling pathway	GO:0141193	GO	signaling	GO:0023052	Changed	PXR/SXR are the same receptor as KE 239; mapped identically.
KE 258	Activation, SCD-1	GO	unsaturated fatty acid biosynthetic process	GO:0006636	GO	gene expression	GO:0010467	Changed	SCD-1 is stearoyl-CoA desaturase, so the faithful BP is the desaturation product's biosynthesis. Existing GO:0010467 'gene expression' is generic and loses the enzyme's identity.
KE 264	Activation, SREBP-1c	GO	SREBP signaling pathway	GO:0032933	GO	SREBP signaling pathway	GO:0032933	Same
KE 265	Activation, Stellate cells	GO	hepatic stellate cell activation	GO:0035733	GO	hepatic stellate cell activation	GO:0035733	Same
KE 288	Activation of specific nuclear receptors, Transcriptional change	GO	gene expression; nuclear receptor-mediated signaling pathway	GO:0010467; GO:0141193	GO	gene expression	GO:0010467	Changed	Compound KE naming two events: nuclear receptor activation and the transcriptional change it causes. Two co-equal terms per the multi-mapping policy.
KE 295	Induction, Upregulation of glucuronyltransferase activity	GO	catalytic activity	GO:0003824	GO	catalytic activity	GO:0003824	Same
KE 373	Formation, Pro-mutagenic DNA Adducts	GO	DNA modification	GO:0006304	GO	DNA alkylation	GO:0006305	Changed	A better fitting.
KE 409	Metabolism of AFB1, Production of Reactive Electrophiles	GO	aflatoxin metabolic process	GO:0046222	GO	metabolic process	GO:0008152	Changed	GO:0046222 aflatoxin metabolic process is object-anchored on the KE's literal object (AFB1) and is neutral, covering both the bioactivation and detox arms -
KE 450	Suppression, VLDL secretion	GO	very-low-density lipoprotein particle assembly	GO:0034379	GO	secretion	GO:0046903	Changed	GO has no VLDL-secretion BP; particle assembly is the nearest faithful VLDL-anchored process. Existing GO:0046903 'secretion' is a root-level term.
KE 451	Inhibition, Mitochondrial fatty acid beta-oxidation	GO	fatty acid beta-oxidation	GO:0006635	GO	fatty acid beta-oxidation	GO:0006635	Same
KE 454	Increased, Triglyceride formation	GO	triglyceride biosynthetic process	GO:0019432	GO	biosynthetic process	GO:0009058	Changed	Existing GO:0009058 'biosynthetic process' is a root term; the triglyceride-anchored child is the descriptive fit.
KE 456	Suppression, Constitutive androstane receptor, NR1l3	GO	nuclear receptor-mediated signaling pathway	GO:0141193	GO	signaling	GO:0023052	Changed	the pre-annotated was a generic term
KE 457	Activation, SREBF1	GO	SREBP signaling pathway	GO:0032933	GO	SREBP signaling pathway	GO:0032933	Same
KE 458	Increased, De Novo FA synthesis	GO	fatty acid biosynthetic process	GO:0006633	GO	fatty acid biosynthetic process	GO:0006633	Same
KE 462	Up Regulation, SCD-1	GO	unsaturated fatty acid biosynthetic process	GO:0006636	GO	gene expression	GO:0010467	Changed	Same enzyme as KE 258, mapped identically.
KE 463	Up Regulation, FAS	GO	fatty acid biosynthetic process	GO:0006633	GO	gene expression	GO:0010467	Changed	Added the fitting term
KE 465	Increased, FA Influx	GO	fatty acid transport	GO:0015908	GO	fatty acid transport	GO:0015908	Same
KE 466	Up Regulation, LDLR (low density lipoprotein receptor)	GO	low-density lipoprotein particle clearance	GO:0034383	GO	gene expression	GO:0010467	Changed	LDLR mediates LDL clearance from blood. So added the fitting term
KE 467	Increased, LDL uptake	GO	low-density lipoprotein particle clearance	GO:0034383	GO	receptor-mediated endocytosis	GO:0006898	Changed	Added the fitting term
KE 468	Inhibition, PPAR alpha	GO	peroxisome proliferator activated receptor signaling pathway	GO:0035357	GO	peroxisome proliferator activated receptor signaling pathway	GO:0035357	Same
KE 470	Up Regulation, Acetyl-CoA carboxylase-1 (ACC-1)	GO	acetyl-CoA carboxylase activity	GO:0003989	GO	acetyl-CoA carboxylase activity	GO:0003989	Same
KE 471	Inhibition, FoxA2	GO	signaling	GO:0023052	GO	signaling	GO:0023052	Same
KE 472	Down Regulation, CPT1A	GO	carnitine shuttle	GO:0006853	GO	gene expression	GO:0010467	Changed	CPT1A catalyses the rate-limiting carnitine shuttle step that commits fatty acids to beta-oxidation; so is more descriptive than the generic existing 'gene expression'.
KE 474	Down Regulation, HMGCS2	GO	ketone body biosynthetic process	GO:0046951	GO	gene expression	GO:0010467	Changed	HMGCS2 is the rate-limiting mitochondrial enzyme of ketogenesis. Existing GO:0010467 'gene expression' is generic.
KE 478	Activation, NRF2	GO	cellular response to oxidative stress	GO:0034599	GO	signaling	GO:0023052	Changed	GO has no NRF2/NFE2L2 pathway term; the antioxidant response it mediates is the nearest faithful BP.
KE 479	Activation, NR1H4	GO	nuclear receptor-mediated bile acid signaling pathway	GO:0038185	GO	signaling	GO:0023052	Changed	NR1H4 is FXR, the bile acid receptor, and GO has a dedicated pathway term for it. Existing GO:0023052 is a root term.
KE 480	Activation, SHP	GO	nuclear receptor-mediated signaling pathway	GO:0141193	GO	signaling	GO:0023052	Changed	SHP (NR0B2) is an atypical nuclear receptor acting as a corepressor downstream of FXR; GO has no SHP-specific term, so the nuclear-receptor parent is used.
KE 482	Decreased, DHB4/HSD17B4	GO	fatty acid beta-oxidation using acyl-CoA oxidase	GO:0033540	GO	catalytic activity	GO:0003824	Changed	DHB4/HSD17B4 is the peroxisomal D-bifunctional protein, so the acyl-CoA-oxidase (peroxisomal) beta-oxidation route is the faithful BP.
KE 483	Activation, LXR alpha	GO	oxysterol receptor signaling pathway	GO:0141209	GO	signaling	GO:0023052	Changed
KE 484	Activation, AKT2	GO	phosphatidylinositol 3-kinase/protein kinase B signal transduction	GO:0043491	GO	signaling	GO:0023052	Changed	AKT2 is a PKB isoform; the PI3K/PKB cassette is the faithful BP.
KE 486	systemic inflammation leading to hepatic steatosis	GO	inflammatory response; lipid storage	GO:0006954; GO:0019915	GO	inflammatory response	GO:0006954	Changed	Added 1 more fitting term
KE 491	Clonal Expansion/Cell Proliferation, to form Altered Hepatic Foci (AHF)	GO	hepatocyte proliferation	GO:0072574	GO	hepatocyte proliferation	GO:0072574	Same
KE 493	Increased, Insufficient repair or mis-repair of pro-mutagenic DNA adducts	GO	DNA repair	GO:0006281	GO	DNA repair	GO:0006281	Same
KE 715	Activation, Constitutive androstane receptor	GO	nuclear receptor-mediated signaling pathway	GO:0141193	GO	signaling	GO:0023052	Changed	GO has no constitutive androstane receptor-specific term; nuclear-receptor signaling parent used.
KE 716	Increase, cell proliferation (hepatocytes)	GO	hepatocyte proliferation	GO:0072574	GO	hepatocyte proliferation	GO:0072574	Same
KE 724	Inhibition, Pyruvate dehydrogenase kinase (PDK) enzyme	GO	regulation of pyruvate decarboxylation to acetyl-CoA	GO:0010510	GO	pyruvate dehydrogenase activity	GO:0004738	Changed	PDK does not catalyse decarboxylation - it phosphorylates and inhibits PDH.
KE 726	Increased, Induction of pyruvate dehydrogenase (PDH)	GO	pyruvate dehydrogenase activity	GO:0004738				Same
KE 739	Increase, Hypertrophy and proliferation (follicular cell)	GO	thyroid gland epithelial cell proliferation; cell growth	GO:1990789; GO:0016049	GO	cell proliferation	GO:0008283	Changed	Added the fitting terms.
KE 768	Increase, Cytotoxicity	GO	cell death	GO:0008219	GO	cell death	GO:0008219	Same
KE 769	Increase, Oxidative metabolism	GO	cellular respiration	GO:0045333	GO	cellular respiration	GO:0045333	Same
KE 786	Increase, Cytotoxicity (hepatocytes)	GO	cell death	GO:0008219	GO	cell death	GO:0008219	Same
KE 787	Increase, Regenerative cell proliferation (hepatocytes)	GO	hepatocyte proliferation	GO:0072574	GO	cell proliferation	GO:0008283	Changed	better fitting
KE 828	Inhibition, Phospholipase A	GO	phospholipase activity	GO:0004620	GO	phospholipase activity	GO:0004620	Same
KE 833	Occurrence, Cytoplasmic vacuolization (hepatocyte)	GO	autophagic cell death	GO:0048102	GO	autophagic cell death	GO:0048102	Same
KE 835	Occurrence, Ballooning degeneration (hepatocyte)	GO	autophagic cell death	GO:0048102	GO	autophagic cell death	GO:0048102	Same
KE 836	Occurrence, Cytoplasmic vacuolization (Bile duct cell)	GO	autophagic cell death	GO:0048102	GO	autophagic cell death	GO:0048102	Same
KE 837	Occurrence, Cytoplasmic vacuolization (kupffer cell)	GO	autophagic cell death	GO:0048102	GO	autophagic cell death	GO:0048102	Same
KE 853	Changes/Inhibition, Cellular Homeostasis and Apoptosis	GO	cellular homeostasis; apoptotic process	GO:0019725; GO:0006915	GO	cellular homeostasis	GO:0019725	Changed	Added one more fitting term
KE 854	Alterations, Cellular proliferation / hyperplasia	GO	cell population proliferation	GO:0008283	GO	cell proliferation	GO:0008283	Changed	Label drift
KE 860	Decreased, Mitochondrial Fatty Acid Beta Oxidation	GO	fatty acid beta-oxidation	GO:0006635	GO	fatty acid beta-oxidation	GO:0006635	Same
KE 878	Inhibition, SREBP1c	GO	SREBP signaling pathway	GO:0032933	GO	SREBP signaling pathway	GO:0032933	Same
KE 879	Activation, MTTP	GO	very-low-density lipoprotein particle assembly	GO:0034379	GO	signaling	GO:0023052	Changed	MTTP loads lipid onto apoB during VLDL assembly. So, added a better fitting one.
KE 880	Increased, ApoB100	GO	very-low-density lipoprotein particle assembly	GO:0034379	GO	gene expression	GO:0010467	Changed	ApoB100 is the structural scaffold of VLDL and sits between MTTP activation (KE 879) and VLDL secretion (KE 450), so its increase IS the assembly step.
KE 881	Increased, Triglyceride	GO	triglyceride biosynthetic process; triglyceride catabolic process	GO:0019432; GO:0019433	GO	biosynthetic process	GO:0009058	Changed	Added better fitting terms
KE 887	Inhibition, NADH-ubiquinone oxidoreductase (complex I)	GO	NADH dehydrogenase (ubiquinone) activity	GO:0008137	GO	NADH dehydrogenase (ubiquinone) activity	GO:0008137	Same
KE 888	Binding of inhibitor, NADH-ubiquinone oxidoreductase (complex I)	GO	mitochondrial electron transport, NADH to ubiquinone	GO:0006120	GO	mitochondrial electron transport, NADH to ubiquinone	GO:0006120	Same
KE 898	Disruption, Lysosome	GO	organelle disassembly	GO:1903008	GO	organelle disassembly	GO:1903008	Same
KE 961	Increased, Clearance of thyroxine from serum	GO	thyroid hormone catabolic process	GO:0042404	GO	metabolic process	GO:0008152	Changed	Added a better fitting one
KE 1115	Increased, Reactive oxygen species	GO	reactive oxygen species biosynthetic process	GO:1903409	GO	reactive oxygen species biosynthetic process	GO:1903409	Same
KE 1214	Altered gene expression specific to CAR activation, Hepatocytes	GO	regulation of gene expression	GO:0010468	GO	regulation of gene expression	GO:0010468	Same
KE 1262	Apoptosis	GO	apoptotic process	GO:0006915	GO	apoptotic process	GO:0006915	Same
KE 1284	Up Regulation, SREBF2	GO	SREBP signaling pathway	GO:0032933	GO	gene expression	GO:0010467	Changed	SREBF2 encodes SREBP-2; the faithful BP is the pathway it drives. Existing GO:0010467 'gene expression' is generic.
KE 1285	Up Regulation, Unsaturated fatty acid	GO	unsaturated fatty acid biosynthetic process	GO:0006636	GO	unsaturated fatty acid biosynthetic process	GO:0006636	Same
KE 1286	Down Regulation, GSS and GSTs gene	GO	glutathione transferase activity	GO:0004364	GO	glutathione transferase activity	GO:0004364	Same
KE 1287	Glutathione synthesis	GO	glutathione biosynthetic process	GO:0006750	GO	glutathione biosynthetic process	GO:0006750	Same
KE 1288	Activation, 3-hydroxy-3-methylglutaryl-CoA reductase gene	GO	3-hydroxyacyl-CoA dehydrogenase activity	GO:0003857	GO	3-hydroxyacyl-CoA dehydrogenase activity	GO:0003857	Same
KE 1394	Induction, persistent proliferation/sustained proliferation	GO	cell population proliferation	GO:0008283	GO	macrophage activation involved in immune response	GO:0002281	Changed	Added a better-fitting one. This KE is sustained proliferation, not macrophage activation. 'persistent/sustained' is duration, not direction.
KE 1492	Tissue resident cell activation	GO	cell activation involved in immune response	GO:0002263	GO	cell activation involved in immune response	GO:0002263	Same
KE 1493	Increased Pro-inflammatory mediators	GO	acute inflammatory response	GO:0002526	GO	acute inflammatory response	GO:0002526	Same
KE 1494	Leukocyte recruitment/activation	GO	leukocyte chemotaxis; leukocyte activation	GO:0030595; GO:0045321	GO	cell activation involved in immune response	GO:0002263	Changed	Added better fitting terms.
KE 1539	Endocytotic lysosomal uptake	GO	endocytosis	GO:0006897	GO	endocytosis	GO:0006897	Same
KE 2199	Increased, Expression of LXR activated genes	GO	gene expression; nuclear receptor-mediated signaling pathway	GO:0010467; GO:0141193	GO	gene expression	GO:0010467	Changed
KE 2224	Dysregulation of transcriptional expression within PPAR signaling network	GO	regulation of gene expression; peroxisome proliferator activated receptor signaling pathway	GO:0010468; GO:0035357	GO	regulation of gene expression	GO:0010468	Changed	Added better fitting terms.
KE 2225	Disrupted Lipid Storage	GO	lipid storage	GO:0019915	GO	lipid storage	GO:0019915	Same
KE 2226	Stressor binding PPAR isoforms	GO	peroxisome proliferator activated receptor signaling pathway	GO:0035357	GO	receptor binding	GO:0005102	Changed	Added a better fitting one
KE 2227	Disrupted PPAR isoform nuclear signaling	GO	peroxisome proliferator activated receptor signaling pathway	GO:0035357	GO	peroxisome proliferator activated receptor signaling pathway	GO:0035357	Same
